# Optimization of DNA Transformation in *Mesoplasma florum* and Identification of a Candidate Recipient Strain for Genome Transplantation

**DOI:** 10.64898/2026.09.29.755066

**Authors:** Jeremy Gagnon, Dominick Matteau, Frederic Grenier, Sébastien Rodrigue

## Abstract

Genome transplantation is a key technology for synthetic genomics, enabling entire genomes to be transferred into recipient cells. Despite its importance, genome transplantation remains confined to a small number of wall-less Mollicute species and is often characterized by low efficiencies, limiting the development and testing of synthetic genomes. Because genome transplantation relies on the same polyethylene glycol mediated DNA delivery process used for plasmid transformation, improving DNA uptake is an important step toward more efficient transplantation systems. Here, we systematically optimized polyethylene glycol-mediated transformation in *Mesoplasma florum*, a fast-growing, non-pathogenic Mollicute with a reduced genome that represents an attractive chassis for synthetic genomics. We evaluated 20 parameters spanning cell physiology, DNA preparation, membrane conditioning, and recovery conditions. DNA topology emerged as the strongest determinant of transformation efficiency, with highly compacted DNA preparations producing up to three orders of magnitude more transformants than conventional plasmid preparations. Growth phase and polyethylene glycol concentration also strongly influenced transformation outcomes. To identify potential recipients for future genome transplantation experiments, we further screened ten strains belonging to the *Mesoplasma* lineage. Transformation efficiencies varied widely among strains, and *Mesoplasma entomophilum* W17 emerged as a particularly promising candidate. Moreover, W17 supported replication of plasmids carrying the *M. florum oriC*, suggesting compatibility between the replication systems of the two species. Together, these results establish an improved transformation workflow for *M. florum*, identify DNA topology as a major determinant of DNA uptake, and reveal a new candidate recipient for future genome transplantation studies. These advances provide practical tools and biological insights for synthetic genome engineering in Mollicutes.
