## Supplemental Table 1 for "Optimization of DNA Transformation in *Mesoplasma florum* and Identification of a Candidate Recipient Strain for Genome Transplantation"

### Sheet: Content
Transformation efficiency datasets for all strains and plasmids.
Sheet 1 - Mesoplasma florum L1 and MFSC001 data
Sheet 2 - Selected Mesoplasma related strains
Sheet 3 - Mesoplasma forum W20 data
Sheet 4 - Mesoplasma entomophilum W17 data

### Sheet: M. florum L1 and MFSC001
Parameters tested	Condition	Colonies PEN (rep 1)	Colonies PEN (rep 2)	Dilution factor	Dilution factor	CFU/mL (rep 1)	CFU/mL (rep 2)	Average CFU/mL	Colonies selctive media	Dilution factor	CFU/mL	Transformation frequency	Transformants per µg of plasmid
Growth phase and DNA quantity	1 µg - early exponential - pMflT-o4	5	N/A	10000000	N/A	10000000000	N/A	N/A	23	10	2300	2.3e-07	1380
	100 ng - mid exponential - pMflT-o4	17	N/A	10000000	N/A	34000000000	N/A	N/A	34	10	3400	1e-07	20400
	1 µg - mid exponential - pMflT-o4	24	N/A	10000000	N/A	48000000000	N/A	N/A	147	10	14700	3.06e-07	8820
	10 µg - mid exponential - pMflT-o4	15	N/A	10000000	N/A	30000000000	N/A	N/A	389	10	38900	1.3e-06	2334
	1 µg - late exponential - pMflT-o4	18	N/A	10000000	N/A	36000000000	N/A	N/A	630	10	63000	1.75e-06	37800
	Start culture M. florum L1 (early exponential)	3	N/A	1000000	N/A	600000000	N/A	N/A	N/A	N/A	N/A	N/A	N/A
	Start culture M. florum L1 (mid exponential)	11	N/A	1000000	N/A	2200000000	N/A	N/A	N/A	N/A	N/A	N/A	N/A
	Start culture M. florum L1 (late exponential)	24	N/A	1000000	N/A	4800000000	N/A	N/A	N/A	N/A	N/A	N/A	N/A
Volume reduction, PEG percentage, CaCl₂ concentration, ATCC 1161 at fusion step	1 µg standard protocol (Matteau et al. 2017)	16	N/A	10000000	N/A	32000000000	N/A	N/A	196	10	19600	6.125e-07	11760
	1/4 reduction for CaCl₂, ATCC 1161 and fusion buffer	17	N/A	10000000	N/A	34000000000	N/A	N/A	685	10	68500	2.01471e-06	41100
	20% PEG	9	N/A	10000000	N/A	18000000000	N/A	N/A	1388	10	138800	7.71111e-06	83280
	40% PEG	7	N/A	10000000	N/A	14000000000	N/A	N/A	92	10	9200	6.57143e-07	5520
	No ATCC1161 at fusion step	10	N/A	10000000	N/A	20000000000	N/A	N/A	550	1	5500	2.75e-07	3300
	0.5M CaCl₂	12	N/A	10000000	N/A	24000000000	N/A	N/A	40	1	400	1.66667e-08	240
	Start culture M. florum L1	29	N/A	1000000	N/A	5800000000	N/A	N/A	N/A	N/A	N/A	N/A	N/A
Column miniprep or home-made miniprep, wash buffer, volume reduction	S/T wash, PEG 20%, standard volume, 1 µg column miniprep	12	N/A	10000000	N/A	24000000000	N/A	N/A	219	100	219000	9.13e-06	131400
	S/T wash, PEG 20%, standard volume, 1 µg home-made prep	8	N/A	10000000	N/A	16000000000	N/A	N/A	60	100	60000	3.75e-06	36000
	Electroporation buffer wash (sucrose, HEPES), PEG 20%, standard volume, 1 µg column miniprep	11	N/A	10000000	N/A	22000000000	N/A	N/A	50	100	50000	2.27e-06	30000
	PBS 1X wash, PEG 20%, standard volume, 1 µg column miniprep	15	N/A	10000000	N/A	30000000000	N/A	N/A	116	100	116000	3.87e-06	69600
	S/T wash, 1/4 reduction CaCl₂, ATCC 1161 and fusion buffer, PEG 20%, 1 µg column miniprep	9	N/A	10000000	N/A	18000000000	N/A	N/A	182	100	182000	1.01e-05	109200
	S/T wash, 1/8 reduction CaCl₂, ATCC 1161 and fusion buffer, PEG 20%, 1 µg column miniprep	52	N/A	1000000	N/A	10400000000	N/A	N/A	115	100	115000	1.11e-05	69000
	Start culture M. florum L1	33	N/A	1000000	N/A	6600000000	N/A	N/A	N/A	N/A	N/A	N/A	N/A
DNA quantity, culture volume and PEG percentage	S/T wash, PEG 15%, 1 mL cells, 1 µg column miniprep	12	N/A	10000000	N/A	24000000000	N/A	N/A	45	100	45000	1.88e-06	27000
	S/T wash, PEG 20%, 1 mL cells, 1 µg column miniprep	8	N/A	10000000	N/A	16000000000	N/A	N/A	126	100	126000	7.88e-06	75600
	S/T wash, PEG 20%, 1 mL cells, 5 µg column miniprep	15	N/A	10000000	N/A	30000000000	N/A	N/A	331	100	331000	1.1e-05	39720
	S/T wash, PEG 20%, 10 mL cells, 1 µg column miniprep	4	N/A	10000000	N/A	8000000000	N/A	N/A	31	100	31000	3.88e-06	18600
	S/T wash, PEG 25%, 1 mL cells, 1 µg column miniprep	12	N/A	10000000	N/A	24000000000	N/A	N/A	19	100	19000	7.92e-07	11400
	S/T wash, PEG 30%, 1 mL cells, 1 µg column miniprep	9	N/A	10000000	N/A	18000000000	N/A	N/A	10	100	10000	5.56e-07	6000
	Start culture M. florum L1	28	N/A	1000000	N/A	5600000000	N/A	N/A	N/A	N/A	N/A	N/A	N/A
Test transposition plasmids compared to a control plasmid	pDM017, 11.2 µg	12	N/A	10000000	N/A	24000000000	N/A	N/A	0	1	0	0	0
	pDM018, 9.5 µg	12	N/A	10000000	N/A	24000000000	N/A	N/A	24	1	240	1e-08	15.1579
	pDM019, 14.5 µg	6	N/A	10000000	N/A	12000000000	N/A	N/A	5	1	50	4.17e-09	2.06897
	pDM020, 6.6 µg	14	N/A	10000000	N/A	28000000000	N/A	N/A	23	1	230	8.21e-09	20.9091
	pDM021, 6.5 µg	13	N/A	10000000	N/A	26000000000	N/A	N/A	0	1	0	0	0
	pDM022, 7.1 µg	13	N/A	10000000	N/A	26000000000	N/A	N/A	7	1	70	2.69e-09	5.91549
	pDM023, 6.6 µg	5	N/A	10000000	N/A	10000000000	N/A	N/A	90	1	900	9e-08	81.8182
	Negative control	N/A	N/A	N/A	N/A	N/A	N/A	N/A	0	N/A	N/A	N/A	N/A
	pMflST-o4, 1 µg	7	N/A	10000000	N/A	14000000000	N/A	N/A	117	100	117000	8.36e-06	70200
	Starting culture M. florum L1	31	N/A	1000000	N/A	6200000000	N/A	N/A	N/A	N/A	N/A	N/A	N/A
Test solution order	pMflT-o4: (1 µg, 20% PEG regular protocol) (Matteau et al. 2017)	11	N/A	10000000	N/A	22000000000	N/A	N/A	302	100	302000	1.37e-05	181200
	pMflT-o4: (1 µg, MFB buffer 20% PEG, mix order: ATCC, DNA, MFB 20%)	13	N/A	10000000	N/A	26000000000	N/A	N/A	504	100	504000	1.94e-05	302400
	pMflT-o4: (1 µg, MFB buffer 20% PEG, mix order: DNA, MFB 20%, ATCC)	8	N/A	10000000	N/A	16000000000	N/A	N/A	1474	100	1470000	9.21e-05	884400
	Negative control	N/A	N/A	N/A	N/A	N/A	N/A	N/A	0	N/A	N/A	N/A	N/A
	Starting culture M. florum L1	27	N/A	1000000	N/A	5400000000	N/A	N/A	N/A	N/A	N/A	N/A	N/A
Test pDM023 new solution order	pDM023: (26 µg in 90 µL)	9	N/A	10000000	N/A	18000000000	N/A	N/A	1400	1	2330	1.3e-07	53.8462
	Negative control	11	N/A	10000000	N/A	22000000000	N/A	N/A	0	1	0	0	0
	Starting culture M. florum L1	35	N/A	1000000	N/A	7000000000	N/A	N/A	N/A	N/A	N/A	N/A	N/A
Test maxiprep compared to miniprep, linear PCR for Tn4001	pDM023 - maxipreped : 20 µg	12	N/A	10000000	N/A	24000000000	N/A	N/A	147	1	1470	6.125e-08	44.1
	Tn4001 linear PCR : 20 µg	9	N/A	10000000	N/A	18000000000	N/A	N/A	0	1	0	0	0
	pMflT-o4 - Miniprep control	8	N/A	10000000	N/A	16000000000	N/A	N/A	473	100	473000	2.95625e-05	283800
	Negative control	10	N/A	10000000	N/A	20000000000	N/A	N/A	0	1	0	0	0
	Starting culture M. florum L1	39	N/A	1000000	N/A	7800000000	N/A	N/A	N/A	N/A	N/A	N/A	N/A
Test PEG compagny and freshness	pDM023 1 µg - 1 month MFB solution (Biolynx UB19959S2)	8	11	1000000	1000000	3200000000	4400000000	3800000000	94	10	9400	2.47e-06	1880
	pDM023 1 µg - fresh MFB solution (Biolynx UB19959S2)	7	13	1000000	1000000	2800000000	5200000000	4000000000	39	10	3900	9.75e-07	780
	pDM023 1 µg - fresh MFB solution (Sigma 81255)	16	20	1000000	1000000	6400000000	8000000000	7200000000	161	10	16100	2.24e-06	3220
	Negative control	13	8	1000000	1000000	5200000000	3200000000	4200000000	0	1	0	0	0
	Starting culture M. florum MFSC001	5	8	10000000	10000000	20000000000	32000000000	26000000000	N/A	N/A	N/A	N/A	N/A
Test recent protocol	1 µg pMflT-o4	11	16	1000000	1000000	4400000000	6400000000	5400000000	600	100	6000	1.11e-06	120000
	negative control	11	12	1000000	1000000	4400000000	4800000000	4600000000	0	1	0	0	0
	Start culture M. florum L1	26	19	1000000	1000000	10400000000	7600000000	9000000000	N/A	N/A	N/A	N/A	N/A
Test pMenT-o4	pMenT-o4 clone 1 (home-made 10 µg)	9	15	1000000	1000000	3600000000	6000000000	4800000000	0	1	0	0	0
	pMenT-o4 clone 3 (home-made 10 µg)	15	14	1000000	1000000	6000000000	5600000000	5800000000	0	1	0	0	0
	Negative control	22	20	1000000	1000000	8800000000	8000000000	8400000000	0	1	0	0	0
	pMflT-o4 1 µg (biobasic column prep)	7	11	1000000	1000000	2800000000	4400000000	3600000000	74	100	740	2.06e-07	14800
	Start culture M. florum L1	3	14	10000000	1000000	12000000000	5600000000	8800000000	N/A	N/A	N/A	N/A	N/A
Test Axygen or VWR tubes and new or month old PEG solution	Month old MFB, Axygen microtube, pDM023 maxiprep (1 µg)	1	N/A	10000000	N/A	4000000000	N/A	4000000000	42	10	4200	1.05e-06	840
	Month old MFB, Axygen microtube, pDM023 maxiprep (1 µg)	1	N/A	10000000	N/A	4000000000	N/A	4000000000	43	10	4300	1.08e-06	860
	Freshly prepared MFB, Axygen microtube, pDM023 maxiprep (1 µg)	2	N/A	10000000	N/A	8000000000	N/A	8000000000	47	10	4700	5.88e-07	940
	Month old MFB, VWR microtube, pDM023 maxiprep (1 µg)	1	N/A	10000000	N/A	4000000000	N/A	4000000000	34	10	3400	8.5e-07	680
	Freshly prepared MFB, VWR microtube, pDM023 maxiprep (1 µg)	2	N/A	10000000	N/A	8000000000	N/A	8000000000	25	10	2500	3.13e-07	500
	Start culture M. florum L1	2	2	10000000	10000000	8000000000	8000000000	8000000000	N/A	N/A	N/A	N/A	N/A
Test growth phase	Early exponential 1 µg pDM023	10	13	100000	100000	400000000	520000000	460000000	0	1	0	0	0
	Mid exponential 1 µg pDM023	15	13	100000	100000	600000000	520000000	560000000	2	1	20	3.57e-08	25
	Late exponential 1 µg pDM023	6	7	100000	100000	240000000	280000000	260000000	8	1	80	3.08e-07	99
	Early stationary 1 µg pDM023	13	6	100000	100000	520000000	240000000	380000000	0	1	0	0	0
	Late stationary 1 µg pDM023	11	12	100000	100000	440000000	480000000	460000000	0	1	0	0	0
	Early exponential Start culture M. florum L1	3	4	1000000	1000000	1200000000	1600000000	1400000000	N/A	N/A	N/A	N/A	N/A
	Mid exponential Start culture M. florum L1	3	1	10000000	10000000	12000000000	4000000000	8000000000	N/A	N/A	N/A	N/A	N/A
	Late exponential Start culture M. florum L1	2	2	10000000	10000000	8000000000	8000000000	8000000000	N/A	N/A	N/A	N/A	N/A
	Early stationary Start culture M. florum L1	3	1	10000000	10000000	12000000000	4000000000	8000000000	N/A	N/A	N/A	N/A	N/A
	Late stationary Start culture M. florum L1	7	8	1000000	1000000	2800000000	3200000000	3000000000	N/A	N/A	N/A	N/A	N/A
Test to adapt to microtube, test month old or new column prep, order of reagents, DNA on pellet, culture volume	1 ML ATCC PREculture; 40 µL CaCl₂; 1 µg DNA; 120 µL MFB 20%; 80 µL ATCC without serum; 1 ml ATCC with serum in 1.5 ml microtube, pDM023 month old	9	2	10000000	10000000	18000000000	4000000000	11000000000	64	10	6400	5.81818e-07	1280
	1 ML ATCC PREculture; 40 µL CaCl₂; 10 µg DNA; 120 µL MFB 20%; 80 µL ATCC without serum; 1 ml ATCC with serum in 1.5 ml microtube, pDM023 month old	2	4	10000000	10000000	4000000000	8000000000	6000000000	297	10	29700	4.95e-06	594
	0.2 ML ATCC PREculture; 40 µL CaCl₂; 1 µg DNA; 120 µL MFB 20%; 80 µL ATCC without serum; 1 ml ATCC with serum in 1.5 ml microtube, pDM023 month old	11	8	10000000	10000000	22000000000	16000000000	19000000000	71	1	710	3.73684e-08	142
	0.2 ML ATCC PREculture; 40 µL CaCl₂; 10 µg DNA; 120 µL MFB 20%; 80 µL ATCC without serum; 1 ml ATCC with serum in 1.5 ml microtube, pDM023 month old	5	8	10000000	10000000	10000000000	16000000000	13000000000	204	1	2040	1.56923e-07	40.8
	1 ML ATCC PREculture; 40 µL CaCl₂; 1 µg DNA; 120 µL MFB 20%; 80 µL ATCC without serum; 1 ml ATCC with serum in 1.5 ml microtube, pDM023 new	20	12	1000000	1000000	4000000000	2400000000	3200000000	87	10	8700	2.71875e-06	1740
	1 ML ATCC PREculture; 40 µL CaCl₂; 10 µg DNA; 120 µL MFB 20%; 80 µL ATCC without serum; 1 ml ATCC with serum in 1.5 ml microtube, pDM023 new	3	2	10000000	10000000	6000000000	4000000000	5000000000	497	10	49700	9.94e-06	994
	0.2 ML ATCC PREculture; 40 µL CaCl₂; 1 µg DNA; 120 µL MFB 20%; 80 µL ATCC without serum; 1 ml ATCC with serum in 1.5 ml microtube, pDM023 new	9	7	10000000	10000000	18000000000	14000000000	16000000000	174	1	1740	1.0875e-07	348
	0.2 ML ATCC PREculture; 40 µL CaCl₂; 10 µg DNA; 120 µL MFB 20%; 80 µL ATCC without serum; 1 ml ATCC with serum in 1.5 ml microtube, pDM023 new	9	9	10000000	10000000	18000000000	18000000000	18000000000	341	1	3410	1.89444e-07	68.2
	1 ML ATCC PREculture; 1 ml CaCl₂ WASH; 1 µg DNA ON PELLET; 50 µL MFB 20% RESUSP; 50 µL ATCC without serum; 1 ml ATCC with serum in 1.5 ml microtube, pDM023 month old	7	5	10000000	10000000	14000000000	10000000000	12000000000	3	1	30	2.5e-09	6
	1 ML ATCC PREculture; 1 ml CaCl₂ WASH; 10 µg DNA ON PELLET; 50 µL MFB 20% RESUSP; 50 µL ATCC without serum; 1 ml ATCC with serum in 1.5 ml microtube, pDM023 month old	5	5	10000000	10000000	10000000000	10000000000	10000000000	29	1	290	2.9e-08	5.8
	1 ML ATCC PREculture; 1 ml CaCl₂ WASH; 1 µg DNA ON PELLET; 50 µL ATCC without serum RESUSP; 50 µL MFB 20%; 1 ml ATCC with serum in 1.5 ml microtube, pDM023 month old	6	7	10000000	10000000	12000000000	14000000000	13000000000	8	1	80	6.15385e-09	16
	1 ML ATCC PREculture; 1 ml CaCl₂ WASH; 10 µg DNA ON PELLET; 50 µL ATCC without serum RESUSP; 50 µL MFB 20%; 1 ml ATCC with serum in 1.5 ml microtube, pDM023 month old	9	5	10000000	10000000	18000000000	10000000000	14000000000	2	1	20	1.42857e-09	0.4
	Start culture M. florum L1	5	N/A	10000000	N/A	10000000000	N/A	N/A	N/A	N/A	N/A	N/A	N/A
Growth phase and PEG percentage	Late exponential, pDM023, 10% PEG	24	16	1000000	1000000	9600000000	6400000000	8000000000	1	1	10	1.25e-09	2
	Late exponential, pDM023, 20% PEG	12	15	1000000	1000000	4800000000	6000000000	5400000000	72	1	720	1.33e-07	144
	Late exponential, pDM023, 30% PEG	8	4	1000000	1000000	3200000000	1600000000	2400000000	80	1	800	3.33e-07	160
	Mid exponential, pDM023, 10% PEG	16	19	1000000	1000000	6400000000	7600000000	7000000000	0	1	0	0	0
	Mid exponential, pDM023, 20% PEG	14	15	1000000	1000000	5600000000	6000000000	5800000000	27	10	2700	4.66e-07	540
	Mid exponential, pDM023, 30% PEG	10	6	1000000	1000000	4000000000	2400000000	3200000000	21	10	2100	6.56e-07	420
	Early exponential, pDM023, 10% PEG	7	4	10000000	10000000	28000000000	16000000000	22000000000	2	1	20	9.09e-10	4
	Early exponential, pDM023, 20% PEG	6	30	1000000	1000000	2400000000	12000000000	7200000000	9	10	900	1.25e-07	180
	Early exponential, pDM023, 30% PEG	16	10	1000000	1000000	6400000000	4000000000	5200000000	37	10	3700	7.12e-07	740
	Start culture late exponential M. florum L1	16	14	1000000	1000000	6400000000	5600000000	6000000000	N/A	N/A	N/A	N/A	N/A
	Start culture mid exponential M. florum L1	15	16	1000000	1000000	6000000000	6400000000	6200000000	N/A	N/A	N/A	N/A	N/A
	Start culture early exponential M. florum L1	5	2	1000000	1000000	2000000000	800000000	1400000000	N/A	N/A	N/A	N/A	N/A
OriCiro compared to maxiprep, integration	OriCiro pJG001 (clone 4) 59,198 ng	17	19	1000000	1000000	6800000000	7600000000	7200000000	1260	1	7000	9.72222e-07	23649.4
	OriCiro pJG001 (clone 6) 107,73 ng	20	18	1000000	1000000	8000000000	7200000000	7600000000	17	1	94.4444	1.24269e-08	175.335
	maxipreped pJG001 (clone 4) 4812 ng	47	48	100000	100000	1880000000	1920000000	1900000000	0	1	0	0	0
	maxipreped pJG001 (clone 6) 1713 ng	54	55	10000	10000	216000000	220000000	218000000	4	1	22.2222	1.01937e-07	2.59454
	Negative control	16	13	100000	100000	640000000	520000000	580000000	0	N/A	N/A	N/A	N/A
	Positive control (pDM023) 1 µg	41	44	100000	100000	1640000000	1760000000	1700000000	38	1	380	2.23529e-07	76
									3	10	300	1.76471e-07	60
									1	100	1000	5.88235e-07	200
	Start culture M. florum MFSC001	35	34	1000000	1000000	14000000000	13600000000	13800000000	N/A	N/A	N/A	N/A	N/A
Method of prepration of DNA, date of preparation, temperature of preparation	Home made miniprep room temperature prepared	18	13	1000000	1000000	7200000000	5200000000	6200000000	0	1	0	0	0
	Home made miniprep 4°C prepared	29	36	1000000	1000000	11600000000	14400000000	13000000000	1	1	10	7.69e-10	2
	BioBasic miniprep room temperature prepared	18	24	1000000	1000000	7200000000	9600000000	8400000000	0	1	0	0	0
	BioBasic miniprep 4°C prepared	19	20	1000000	1000000	7600000000	8000000000	7800000000	0	1	0	0	0
	Month old maxiprep	13	17	1000000	1000000	5200000000	6800000000	6000000000	66	1	660	1.1e-07	132
									5	10	500	8.33e-08	100
	Freshly prepared maxiprep	20	12	1000000	1000000	8000000000	4800000000	6400000000	67	1	670	1.05e-07	134
									13	10	1300	2.03e-07	260
	Freshly prepared maxiprep, heat treated	10	18	1000000	1000000	4000000000	7200000000	5600000000	53	1	530	9.46e-08	106
									4	10	400	7.14e-08	80
	Negative control	10	21	1000000	1000000	4000000000	8400000000	6200000000	0	N/A	N/A	N/A	N/A
	Start culture M. florum L1	8	9	1000000	1000000	3200000000	3600000000	3400000000	N/A	N/A	N/A	N/A	N/A
Time of incubation at 34C, CaCl₂ concentration, time on ice, TFBI as wash, 100 mM tris added to ATCC 1161 for incubation of 3 hours	1 hour at 34°C incubation	5	12	1000000	1000000	2000000000	4800000000	3400000000	142	1	1420	4.18e-07	284
	2 hours at 34°C incubation	37	32	1000000	1000000	14800000000	12800000000	13800000000	225	1	2250	1.63e-07	450
	3 hours at 34°C incubation	22	31	1000000	1000000	8800000000	12400000000	10600000000	148	1	1480	1.4e-07	296
	1 hour on ice incubation	28	29	1000000	1000000	11200000000	11600000000	11400000000	99	1	990	8.68e-08	198
	CaCl₂ 0,01 M	44	24	1000000	1000000	17600000000	9600000000	13600000000	489	1	4890	3.6e-07	978
	TFBI as wash	35	31	1000000	1000000	14000000000	12400000000	13200000000	33	1	330	2.5e-08	66
	ATCC 1161 + 100 mM Tris	55	59	1000000	1000000	22000000000	23600000000	22800000000	249	1	2490	1.09e-07	498
	Negative control	22	30	1000000	1000000	8800000000	12000000000	10400000000	0	1	0	0	0
	Start culture M. florum L1	8	12	1000000	1000000	3200000000	4800000000	4000000000	N/A	N/A	N/A	N/A	N/A
CaCl₂ concentration, 100 mM tris in ATCC 1161 for the incubation of 3 hours	CaCl₂ 0.1 M	17	27	1000000	1000000	6800000000	10800000000	8800000000	137	1	1370	1.56e-07	274
	CaCl₂ 0.05 M	14	23	1000000	1000000	5600000000	9200000000	7400000000	390	1	3900	5.27e-07	780
	CaCl₂ 0.01 M (3 h incuabtion at 34°C)	12	27	1000000	1000000	4800000000	10800000000	7800000000	112	1	1120	1.44e-07	224
	CaCl₂ 0,005 M	11	13	1000000	1000000	4400000000	5200000000	4800000000	76	1	760	1.58e-07	152
	S/T buffer	17	26	1000000	1000000	6800000000	10400000000	8600000000	104	1	1040	1.21e-07	208
	CaCl₂ 0.01 M + 100 mM Tris	65	37	1000000	1000000	26000000000	14800000000	20400000000	142	1	1420	6.96e-08	284
	CaCl₂ 0.01 M (2 h)	23	19	1000000	1000000	9200000000	7600000000	8400000000	222	1	2220	2.64e-07	444
	CaCl₂ 0.01 M (2 h) + 100 mM Tris	29	35	1000000	1000000	11600000000	14000000000	12800000000	144	1	1440	1.13e-07	288
	Start culture M. florum L1	10	14	1000000	1000000	4000000000	5600000000	4800000000	N/A	N/A	N/A	N/A	N/A
Test triplicate CaCl₂ concentration and 2 hours incubation	CaCl₂ 0.1 M (2 h incubation at 34°C) #1	14	13	1000000	1000000	5600000000	5200000000	5400000000	71	1	710	1.31e-07	142
	CaCl₂ 0.1 M (2 h incubation at 34°C) #2	22	29	1000000	1000000	8800000000	11600000000	10200000000	49	1	490	4.8e-08	98
	CaCl₂ 0.1 M (2 h incubation at 34°C) #3	29	33	1000000	1000000	11600000000	13200000000	12400000000	107	1	1070	8.63e-08	214
	CaCl₂ 0.05 M (2 h incubation at 34°C) #1	32	30	1000000	1000000	12800000000	12000000000	12400000000	311	1	3110	2.51e-07	622
	CaCl₂ 0.05 M (2 h incubation at 34°C) #2	25	23	1000000	1000000	10000000000	9200000000	9600000000	212	1	2120	2.21e-07	424
	CaCl₂ 0.05 M (2 h incubation at 34°C) #3	25	30	1000000	1000000	10000000000	12000000000	11000000000	155	1	1550	1.41e-07	310
	CaCl₂ 0,01 M (2 h incubation at 34°C) #1	25	19	1000000	1000000	10000000000	7600000000	8800000000	54	1	540	6.14e-08	108
	CaCl₂ 0,01 M (2 h incubation at 34°C) #2	23	29	1000000	1000000	9200000000	11600000000	10400000000	81	1	810	7.79e-08	162
	CaCl₂ 0,01 M (2 h incubation at 34°C) #3	24	30	1000000	1000000	9600000000	12000000000	10800000000	46	1	460	4.26e-08	92
	Start culture M. florum L1	22	9	1000000	1000000	8800000000	3600000000	6200000000	N/A	N/A	N/A	N/A
OriCiro compared to maxiprep, topoisomerase treatment and 30°C vs 34°C	OriCiro pJG001, 0.11241 µg	35	32	1000000	1000000	14000000000	12800000000	13400000000	1487	1	14900	1.11e-06	26456
	maxipreped pJG001, 1 µg	36	26	1000000	1000000	14400000000	10400000000	12400000000	4	1	40	3.23e-09	80
	maxipreped pJG001, 0.25 µg	38	39	1000000	1000000	15200000000	15600000000	15400000000	0	1	0	0	0
	maxipreped pJG001 (topoisomerase I treated), 0.25 µg	34	29	1000000	1000000	13600000000	11600000000	12600000000	0	1	0	0	0
	maxipreped pJG001 (30°C), 1 µg	9	7	10000000	10000000	36000000000	28000000000	32000000000	0	1	0	0	0
	maxipreped pJG001 (30°C), 1 µg	6	7	10000000	10000000	24000000000	28000000000	26000000000	20	1	200	7.69e-09	400
	Start culture M. florum MFSC001 (34°C)	22	18	1000000	1000000	8800000000	7200000000	8000000000	N/A	N/A	N/A	N/A	N/A
	Start culture M. florum MFSC001 (30°C)	9	12	1000000	1000000	3600000000	4800000000	4200000000	N/A	N/A	N/A	N/A	N/A
Methylation	pDM023 maxiprep from DH5alpha pir+, (1 µg)	3	4	10000000	10000000	12000000000	16000000000	14000000000	4	1	40	2.86e-09	8
	pDM023 maxiprep from DH5alpha pir+ (1 µg)	7	3	10000000	10000000	28000000000	12000000000	20000000000	3	1	30	1.5e-09	6
	pDM023 maxiprep from DH5alpha pir+ (1 µg)	4	2	10000000	10000000	16000000000	8000000000	12000000000	1	1	10	8.33e-10	2
	pDM023 maxiprep from ER2925 (dam-/dcm-) (1 µg)	3	4	10000000	10000000	12000000000	16000000000	14000000000	1	1	10	7.14e-10	2
	pDM023 maxiprep from ER2925 (dam-/dcm-) (1 µg)	6	10	10000000	10000000	24000000000	40000000000	32000000000	0	1	0	0	0
	pDM023 maxiprep from ER2925 (dam-/dcm-) (1 µg)	5	7	10000000	10000000	20000000000	28000000000	24000000000	2	1	20	8.33e-10	4
	Start culture M. florum L1	19	21	1000000	1000000	7600000000	8400000000	8000000000	N/A	N/A	N/A	N/A	N/A
Time of incubation with DNA before adding other solution	Standard CaCl₂ incubation, 1 µg of pDM023 (0 min incubation with DNA), MFB2X 20% PEG, ATCC without serum mix...	3	3	10000000	10000000	12000000000	12000000000	12000000000	8	1	80	6.66667e-09	16
	Standard CaCl₂ incubation, 1 µg of pDM023 (5 min incubation with DNA), MFB2X 20% PEG, ATCC without serum mix...	5	3	10000000	10000000	20000000000	12000000000	16000000000	4	1	40	2.5e-09	8
	Standard CaCl₂ incubation, 1 µg of pDM023 (15 min incubation with DNA), MFB2X 20% PEG, ATCC without serum mix...	3	2	10000000	10000000	12000000000	8000000000	10000000000	5	1	50	5e-09	10
	Standard CaCl₂ incubation, ATCC without serum mix, 1 µg of pDM023 (0 min incubation with DNA), MFB2X 20% PEG (original order of PEG)...	5	3	10000000	10000000	20000000000	12000000000	16000000000	4	1	40	2.5e-09	8
	Standard CaCl₂ incubation, ATCC without serum mix, 1 µg of pDM023 (5 min incubation with DNA), MFB2X 20% PEG (original order of PEG)...	3	4	10000000	10000000	12000000000	16000000000	14000000000	4	1	40	2.85714e-09	8
	Standard CaCl₂ incubation, ATCC without serum mix, 1 µg of pDM023 (15 min incubation with DNA), MFB2X 20% PEG (original order of PEG)...	5	2	10000000	10000000	20000000000	8000000000	14000000000	5	1	50	3.57143e-09	10
	Start culture M. florum L1	18	N/A	1000000	N/A	7200000000	N/A	N/A	N/A	N/A	N/A	N/A	N/A
Adding a wash after the CaCl₂ incubation, adding yeast tRNA with DNA, resuspension in S/T buffer + 10 mM EDTA instead of CaCl₂, adding 10 mM EDTA in MFB2X buffer	S/T + 10mM EDTA, Standard CaCl₂ incubation, 1 µg of pDM023, MFB2X 20% PEG, ATCC without serum mix...	2	2	10000000	10000000	8000000000	8000000000	8000000000	29	1	290	3.63e-08	58
	S/T + 10mM EDTA, Standard CaCl₂ incubation, + 1 ml of S/T + 10 mM EDTA, spin 2 min max speed, resuspension in 40 µl S/T + 10 mM EDTA, 1 µg of pDM023, MFB2X 20% PEG, ATCC without serum mix...	2	3	10000000	10000000	8000000000	12000000000	10000000000	1	1	10	1e-09	2
	S/T + 10mM EDTA, Standard CaCl₂ incubation, + 1 ml of S/T + 10 mM EDTA, spin 2 min max speed, resuspension in 40 µl S/T + 10 mM EDTA, 1 µg of pDM023, MFB2X 20% PEG + 10 mM EDTA, ATCC without serum mix...	1	1	10000000	10000000	4000000000	4000000000	4000000000	1	1	10	2.5e-09	2
	S/T + 10mM EDTA, Standard CaCl₂ incubation, 1 µg of pDM023 + 1 µl Yeast tRNA @ 10 mg/ml, MFB2X 20% PEG, ATCC without serum mix...	2	6	10000000	10000000	8000000000	24000000000	16000000000	20	1	200	1.25e-08	40
	S/T + 10mM EDTA, Standard CaCl₂ incubation, + 1 ml of S/T + 10 mM EDTA, spin 2 min max speed, resuspension in 40 µl S/T + 10 mM EDTA, 1 µg of pDM023 + 1 µl Yeast tRNA @ 10 mg/ml, MFB2X 20% PEG, ATCC without serum mix...	2	1	10000000	10000000	8000000000	4000000000	6000000000	0	1	0	0	0
	S/T + 10mM EDTA, Standard CaCl₂ incubation, + 1 ml of S/T + 10 mM EDTA, spin 2 min max speed, resuspension in 40 µl S/T + 10 mM EDTA, 1 µg of pDM023 + 1 µl Yeast tRNA @ 10 mg/ml, MFB2X 20% PEG + 10 mM EDTA, ATCC without serum mix...	2	8	1000000	1000000	800000000	3200000000	2000000000	0	1	0	0	0
	Start culture M. florum L1	19	27	1000000	1000000	7600000000	10800000000	9200000000	N/A	N/A	N/A	N/A	N/A
Adding 10 mM EDTA to S/T buffer, CaCl₂ concentration, MFB2X buffer with 10 mM EDTA, no mixing, vortex mixing, pDM023	S/T, CaCl₂ 10 mM, DNA, MFB, ATCC	13	8	1000000	1000000	5200000000	3200000000	4200000000	96	1	960	2.29e-07	192
	S/T + 10 mM EDTA, CaCl₂ 10 mM, DNA, MFB, ATCC	26	19	1000000	1000000	10400000000	7600000000	9000000000	55	1	550	6.11e-08	110
	S/T + 10 mM EDTA, CaCl₂ 10 mM, DNA, MFB + 10 mM EDTA, ATCC	20	25	1000000	1000000	8000000000	10000000000	9000000000	19	1	190	2.11e-08	38
	S/T, CaCl₂ 100 mM, DNA, MFB, ATCC	15	10	1000000	1000000	6000000000	4000000000	5000000000	39	1	390	7.8e-08	78
	S/T + 10 mM EDTA, CaCl₂ 100 mM, DNA, MFB, ATCC	18	6	1000000	1000000	7200000000	2400000000	4800000000	107	1	1070	2.23e-07	214
	S/T + 10 mM EDTA, CaCl₂ 100 mM, DNA, MFB + 10 mM EDTA, ATCC	22	10	1000000	1000000	8800000000	4000000000	6400000000	23	1	230	3.59e-08	46
	S/T, CaCl₂ 100 mM, DNA, MFB, ATCC (NO MIXING)	17	21	1000000	1000000	6800000000	8400000000	7600000000	20	1	200	2.63e-08	40
	S/T, CaCl₂ 100 mM, DNA, MFB, ATCC (VORTEX MIXING)	6	5	1000000	1000000	2400000000	2000000000	2200000000	34	1	340	1.55e-07	68
	Start culture M. florum L1	14	12	1000000	1000000	5600000000	4800000000	5200000000	N/A	N/A	N/A	N/A	N/A
Test gyrase, ligase-gyrase, topoisomerase	pDM023 ligase gyrase	N/D	N/D	N/D	N/D	N/D	N/D	N/D	406	10	22555.6	N/A	4511.11
	pDM023 ligase gyrase	N/D	N/D	N/D	N/D	N/D	N/D	N/D	10	100	5555.56	N/A	1111.11
	pDM023 gyrase	N/D	N/D	N/D	N/D	N/D	N/D	N/D	104	10	5777.78	N/A	1155.56
	pDM023 gyrase	N/D	N/D	N/D	N/D	N/D	N/D	N/D	29	100	16111.1	N/A	3222.22
	pDM023 topoisomerase	N/D	N/D	N/D	N/D	N/D	N/D	N/D	257	10	14277.8	N/A	2855.56
	pDM023 topoisomerase	N/D	N/D	N/D	N/D	N/D	N/D	N/D	12	100	6666.67	N/A	1333.33
	pDM023 linearisation and ligation	N/D	N/D	N/D	N/D	N/D	N/D	N/D	219	10	12166.7	N/A	2433.33
	pDM023 linearisation and ligation	N/D	N/D	N/D	N/D	N/D	N/D	N/D	7	100	3888.89	N/A	777.778
	pDM023 maxiprep	N/D	N/D	N/D	N/D	N/D	N/D	N/D	221	10	12277.8	N/A	2455.56
	pDM023 maxiprep	N/D	N/D	N/D	N/D	N/D	N/D	N/D	35	100	19444.4	N/A	3888.89
	pMflT-o4 ligase gyrase	N/D	N/D	N/D	N/D	N/D	N/D	N/D	40	10	2222.22	N/A	444.444
	pMflT-o4 ligase gyrase	N/D	N/D	N/D	N/D	N/D	N/D	N/D	5	100	2777.78	N/A	555.556
	pMflT-o4 gyrase	N/D	N/D	N/D	N/D	N/D	N/D	N/D	131	10	7277.78	N/A	1455.56
	pMflT-o4 gyrase	N/D	N/D	N/D	N/D	N/D	N/D	N/D	12	100	6666.67	N/A	1333.33
	pMflT-o4 topoisomerase	N/D	N/D	N/D	N/D	N/D	N/D	N/D	33	100	18333.3	N/A	3666.67
	pMflT-o4 linearisation and ligation	N/D	N/D	N/D	N/D	N/D	N/D	N/D	10	10	555.556	N/A	111.111
	pMflT-o4 maxiprep	N/D	N/D	N/D	N/D	N/D	N/D	N/D	187	10	10388.9	N/A	2077.78
	pMflT-o4 maxiprep	N/D	N/D	N/D	N/D	N/D	N/D	N/D	14	100	7777.78	N/A	1555.56
	Negative control	N/D	N/D	N/D	N/D	N/D	N/D	N/D	0	N/A	N/A	N/A	N/A
	Start culture M. florum L1	54	N/A	10000000	N/A	270000000000	N/A	N/A	N/A	N/A	N/A	N/A	N/A
Test gyrase, ligase-gyrase, topoisomerase	pDM023 ligase gyrase	N/D	N/D	N/D	N/D	N/D	N/D	N/D	38	100	21111.1	N/A	4222.22
	pDM023 gyrase	N/D	N/D	N/D	N/D	N/D	N/D	N/D	39	100	21666.7	N/A	4333.33
	pDM023 toposiomerase	N/D	N/D	N/D	N/D	N/D	N/D	N/D	41	100	22777.8	N/A	4555.56
	pDM023 linearisation and ligation	N/D	N/D	N/D	N/D	N/D	N/D	N/D	20	100	11111.1	N/A	2222.22
	pDM023 maxiprep	N/D	N/D	N/D	N/D	N/D	N/D	N/D	41	100	22777.8	N/A	4555.56
	pMflT-o4 ligase gyrase	N/D	N/D	N/D	N/D	N/D	N/D	N/D	569	100	316111	N/A	63222.2
	pMflT-o4 gyrase	N/D	N/D	N/D	N/D	N/D	N/D	N/D	1184	100	657778	N/A	131556
	pMflT-o4 toposiomerase	N/D	N/D	N/D	N/D	N/D	N/D	N/D	635	100	352778	N/A	70555.6
	pMflT-o4 linearisation and ligation	N/D	N/D	N/D	N/D	N/D	N/D	N/D	233	100	129444	N/A	25888.9
	pMflT-o4 maxiprep	N/D	N/D	N/D	N/D	N/D	N/D	N/D	943	100	523889	N/A	104778
	Negative control	N/D	N/D	N/D	N/D	N/D	N/D	N/D	0	N/A	N/A	N/A	N/A
	Start culture M. florum L1	379	N/A	10000000	N/A	1516000000000	N/A	N/A	N/A	N/A	N/A	N/A	N/A

### Sheet: Mesoplasma strains
Plasmid	Strain	Colonies PEN	Volume spotted (µl)	Dilution factor	CFU/mL	Colonies selctive media	Volume spread (µl)	CFU/mL	Transformation frequency	Transformants per µg of plasmid
pDM023	BARC786	7	2.5	1.00E+04	2.80E+07	1	200	5.00E+00	1.79E-07	5
	BARC786	34	2.5	1.00E+04	1.36E+08	0	200	N/A	N/A	N/A
	BARC781	20	2.5	1.00E+04	8.00E+07	0	200	N/A	N/A	N/A
	BARC781	5	2.5	1.00E+04	2.00E+07	0	200	N/A	N/A	N/A
	W17	4	2.5	1.00E+04	1.60E+07	50	200	2.50E+02	1.56E-05	250
	W17	20	2.5	1.00E+03	8.00E+06	41	200	2.05E+02	2.56E-05	205
	CnuA-2	41	2.5	1.00E+05	1.64E+09	0	200	N/A	N/A	N/A
	CnuA-2	10	2.5	1.00E+03	4.00E+06	0	200	N/A	N/A	N/A
	W37	12	2.5	1.00E+04	4.80E+07	0	200	N/A	N/A	N/A
	W37	2	2.5	1.00E+04	8.00E+06	19	200	9.50E+01	1.19E-05	95
	W20	5	2.5	1.00E+05	2.00E+08	39	200	1.95E+02	9.75E-07	195
	W20	7	2.5	1.00E+05	2.80E+08	74	200	3.70E+02	1.32E-06	370
	MouA-2	13	2.5	1.00E+04	5.20E+07	0	200	N/A	N/A	N/A
	MouA-2	3	2.5	1.00E+05	1.20E+08	9	200	4.50E+01	3.75E-07	45
	L1	21	2.5	1.00E+05	8.40E+08	52	200	2.60E+02	3.10E-07	260
	L1	17	2.5	1.00E+05	6.80E+08	9	200	4.50E+01	6.62E-08	45
	BARC787	8	2.5	1.00E+04	3.20E+07	2	200	1.00E+01	3.13E-07	10
	BARC787	8	2.5	1.00E+04	3.20E+07	0	200	N/A	N/A	N/A
	W23	13	2.5	1.00E+04	5.20E+07	4	200	2.00E+01	3.85E-07	20
	W23	7	2.5	1.00E+03	2.80E+06	0	200	N/A	N/A	N/A

### Sheet: W20
Plasmid	Condition	CFU/mL at start of protocol	Colonies PEN (rep 1)	Colonies PEN (rep 2)	Volume spotted (µl)	Dilution factor	CFU/mL (rep 1)	CFU/mL (rep 2)	Average CFU/ml	Colonies selctive media	Volume spread (µl)	Dilution factor	CFU/mL	Transformation frequency	Transformants per µg of plasmid
pDM023	Early-stationary growth phase, 1 µg DNA	2200000000	7	4	2.5	1000000	2800000000	1600000000	2200000000	165	180	1	916.667	4.17e-07	330
	Late-exponential growth phase, 1 µg DNA	1200000000	14	13	2.5	1000000	5600000000	5200000000	5400000000	53	180	1	294.444	5.45e-08	106
	Mid-exponential growth phase, 1 µg DNA	120000000	3	3	2.5	10000000	12000000000	12000000000	12000000000	36	180	1	0	0	72
	Early-exponential growth phase, 1 µg DNA	50000000	2	2	2.5	10000000	8000000000	8000000000	8000000000	22	180	1	122.222	1.53e-08	44
	End of latency growth phase, 1 µg DNA	22000000	13	10	2.5	1000000	5200000000	4000000000	4600000000	6	180	1	33.3333	7.25e-09	12

### Sheet: W17
Tested parameters	Condition	Colonies PEN (rep 1)	Colonies PEN (rep 2)	Dilution factor	Dilution factor	CFU/mL (rep 1)	CFU/mL (rep 2)	Average CFU/mL	Colonies selctive media	Dilution factor	CFU/mL	Transformation frequency	Transformants per µg of plasmid
Growth phase	Late exponential culture	19	10	1.00E+05	1.00E+05	7.60E+08	4.00E+08	5.80E+08	5200	1.00E+01	52000	8.97E-05	104000
	Mid exponential culture	6	8	1.00E+05	1.00E+05	2.40E+08	3.20E+08	2.80E+08	400	1.00E+00	4000	1.43E-05	800
	Early exponential culture	12	10	1.00E+05	1.00E+05	4.80E+08	4.00E+08	4.40E+08	33	1.00E+00	330	7.50E-07	66
	Really early exponential culture	8	6	1.00E+05	1.00E+05	3.20E+08	2.40E+08	2.80E+08	30	1.00E+00	300	1.07E-06	60
	Negative control, 200 µl of each culture mixed (1 ml total)	15	16	1.00E+05	1.00E+05	6.00E+08	6.40E+08	6.20E+08	N/A	N/A	N/A	N/A	N/A
	Late exponential start culture M. entomophilum W17	2	2	1.00E+06	1.00E+06	8.00E+08	8.00E+08	8.00E+08	N/A	N/A	N/A	N/A	N/A
	Mid exponential start culture M. entomophilum W17	4	7	1.00E+06	1.00E+06	1.60E+09	2.80E+09	2.20E+09	N/A	N/A	N/A	N/A	N/A
	Early exponential start culture M. entomophilum W17	14	2	1.00E+05	1.00E+06	5.60E+08	8.00E+08	6.80E+08	N/A	N/A	N/A	N/A	N/A
	Really early exponential start culture M. entomophilum W17	14	4	1.00E+05	1.00E+06	5.60E+08	1.60E+09	1.08E+09	N/A	N/A	N/A	N/A	N/A
Test recent protocol	1 µg pMflT-o4	18	13	1.00E+05	1.00E+05	7.20E+08	5.20E+08	6.20E+08	1200	1.00E+02	12000	1.94E-05	240000
	negative control	18	21	1.00E+05	1.00E+05	7.20E+08	8.40E+08	7.80E+08	0	1.00E+00	0	0.00E+00	0
	Start culture M. entomophilum W17	31	37	1.00E+05	1.00E+05	1.24E+09	1.48E+09	1.36E+09	N/A	N/A	N/A	N/A	N/A
pMenT-o4 vs pMflT-o4	pMenT-o4 clone 1 (home-made 10 µg)	24	22	1.00E+05	1.00E+05	9.60E+08	8.80E+08	9.20E+08	29	1.00E+02	290	3.15E-07	580
	pMenT-o4 clone 3 (home-made 10 µg)	27	18	1.00E+05	1.00E+05	1.08E+09	7.20E+08	9.00E+08	31	100	310	3.44E-07	620
	Negative control	12	22	1.00E+05	1.00E+05	4.80E+08	8.80E+08	6.80E+08	0	1.00E+00	0	0.00E+00	0
	pMflT-o4 1 µg (biobasic)	26	32	1.00E+05	1.00E+05	1.04E+09	1.28E+09	1.16E+09	427	1.00E+02	4270	3.68E-06	85400
	Start culture M. entomophilum W17	6	4	1.00E+06	1.00E+06	2.40E+09	1.60E+09	2.00E+09	N/A	N/A	N/A	N/A	N/A
Test other strains oriC	pMcapT: 100 ng	8	7	100000	100000	320000000	280000000	300000000	0	1	0	0	0
	pMmmT: 100 ng	17	6	100000	100000	680000000	240000000	460000000	0	1	0	0	0
	pMmcT: 100 ng	15	10	100000	100000	600000000	400000000	500000000	0	1	0	0	0
	pSciT-o2: 100 ng	16	13	100000	100000	640000000	520000000	580000000	0	1	0	0	0
	pSciT-o4: 100 ng	11	11	100000	100000	440000000	440000000	440000000	0	1	0	0	0
	Positive control, pMflT-o4: 100 ng	10	9	100000	100000	400000000	360000000	380000000	640	100	640000	0.00168	1280000
	Negative control	6	6	100000	100000	240000000	240000000	240000000	0	10	0	0	0
	Start culture M. entomophilum W17	7	4	1000000	1000000	2800000000	1600000000	2200000000	N/A	N/A	N/A	N/A	N/A
Methylation	1 µg of maxipreped pMflT-o4 from EC100Dpir+ (methylated) - rep 1	7	6	10000	10000	28000000	24000000	26000000	165	10	16500	0.000635	20460
	1 µg of maxipreped pMflT-o4 from EC100Dpir+ (methylated) - rep 2	14	8	10000	10000	56000000	32000000	44000000	130	10	13000	0.000295	16120
	1 µg of maxipreped pMflT-o4 from EC100Dpir+ (methylated) - rep 3	7	9	10000	10000	28000000	36000000	32000000	226	10	22600	0.000706	28024
	1 µg of maxipreped pMflT-o4 from ER2925 (non-methylated) - rep 1	6	10	10000	10000	24000000	40000000	32000000	29	100	29000	0	35960
	1 µg of maxipreped pMflT-o4 from ER2925 (non-methylated) - rep 2	7	10	10000	10000	28000000	40000000	34000000	17	100	17000	0.0005	21080
	1 µg of maxipreped pMflT-o4 from ER2925 (non-methylated) - rep 3	7	9	10000	10000	28000000	36000000	32000000	23	100	23000	0.000719	28520
	1 µg of maxipreped pMflT-o4 from EC100Dpir+ (methylated) - microtube traditionnal protocol	12	7	10000	10000	48000000	28000000	38000000	23	100	23000	0.000605	28520
	Negative control	N/A	N/A	N/A	N/A	N/A	N/A	N/A	0	N/A	0	N/A	N/A
	Start culture M. entomophilum W17	3	3	1000000	1000000	1200000000	1200000000	1200000000	N/A	N/A	N/A	N/A	N/A
Test PEG percentage, plating vs spot	1 µg - 15% PEG - rep 1 (Plating)	11	11	10000	10000	44000000	44000000	44000000	55	100	55000	0.00125	68200
	1 µg - 15% PEG - rep 2 (Plating)	11	7	10000	10000	44000000	28000000	36000000	32	100	32000	0.000889	39680
	1 µg - 15% PEG - rep 3 (Plating)	9	11	10000	10000	36000000	44000000	40000000	29	100	29000	0.000725	35960
	1 µg - 20% PEG - rep 1 (Plating)	14	12	10000	10000	56000000	48000000	52000000	32	100	32000	0.000615	39680
	1 µg - 20% PEG - rep 2 (Plating)	21	11	10000	10000	84000000	44000000	64000000	54	100	54000	0.000844	66960
	1 µg - 20% PEG - rep 3 (Plating)	30	15	10000	10000	120000000	60000000	90000000	44	100	44000	0.000489	54560
	1 µg - 25% PEG - rep 1 (Plating)	15	20	10000	10000	60000000	80000000	70000000	30	100	30000	0.000429	37200
	1 µg - 25% PEG - rep 2 (Plating)	10	13	10000	10000	40000000	52000000	46000000	26	100	26000	0.000565	32240
	1 µg - 25% PEG - rep 3 (Plating)	16	40	10000	10000	64000000	160000000	112000000	80	100	80000	0.000714	99200
	1 µg - 30% PEG - rep 1 (Plating)	20	N/D	10000	N/D	N/D	N/D	N/D	53	100	53000	N/D	65720
	1 µg - 30% PEG - rep 2 (Plating)	N/D	N/D	N/D	N/D	N/D	N/D	N/D	65	100	65000	N/D	80600
	1 µg - 30% PEG - rep 3 (Plating)	N/D	N/D	N/D	N/D	N/D	N/D	N/D	31	100	31000	N/D	38440
	1 µg - 15% PEG - rep 1 (Spot)	11	11	10000	10000	44000000	44000000	44000000	8	10	32000	0.000682	37200
	1 µg - 15% PEG - rep 2 (Spot)	11	7	10000	10000	44000000	28000000	36000000	8	10	32000	0.000833	37200
	1 µg - 15% PEG - rep 3 (Spot)	9	11	10000	10000	36000000	44000000	40000000	11	10	44000	0.00105	52080
	1 µg - 20% PEG - rep 1 (Spot)	14	12	10000	10000	56000000	48000000	52000000	9	10	36000	0.000654	42160
	1 µg - 20% PEG - rep 2 (Spot)	21	11	10000	10000	84000000	44000000	64000000	3	10	12000	0.000156	12400
	1 µg - 20% PEG - rep 3 (Spot)	30	15	10000	10000	120000000	60000000	90000000	6	10	24000	0.000267	29760
	1 µg - 25% PEG - rep 1 (Spot)	15	20	10000	10000	60000000	80000000	70000000	6	10	24000	0.000343	29760
	1 µg - 25% PEG - rep 2 (Spot)	10	13	10000	10000	40000000	52000000	46000000	9	10	36000	0.000739	42160
	1 µg - 25% PEG - rep 3 (Spot)	16	40	10000	10000	64000000	160000000	112000000	12	10	48000	0.000411	57040
	1 µg - 30% PEG - rep 1 (Spot)	20	N/D	10000	N/D	80000000	N/D	N/D	5	10	20000	N/D	22320
	1 µg - 30% PEG - rep 2 (Spot)	N/D	N/D	N/D	N/D	N/D	N/D	N/D	3	10	12000	N/D	14880
	1 µg - 30% PEG - rep 3 (Spot)	N/D	N/D	N/D	N/D	N/D	N/D	N/D	10	10	40000	N/D	47120
	Start culture M. entomophilum W17	6	37	1000000	100000	2400000000	1480000000	1940000000	N/A	N/A	N/A	N/A	N/A
Test gyrase, ligase-gyrase, topoisomerase	pMflT-o4 ligase gyrase	N/D	N/D	N/D	N/D	N/D	N/D	N/D	64	10000	3.55556e+06	N/D	711111
	pMflT-o4 gyrase	N/D	N/D	N/D	N/D	N/D	N/D	N/D	90	10000	5000000	N/D	1000000
	pMflT-o4 topoisomerase	N/D	N/D	N/D	N/D	N/D	N/D	N/D	104	10000	5.77778e+06	N/D	1.15556e+06
	pMflT-o4 linearisation and ligation	N/D	N/D	N/D	N/D	N/D	N/D	N/D	8	10000	444444	N/D	88888.9
	pMflT-o4 maxiprep	N/D	N/D	N/D	N/D	N/D	N/D	N/D	255	10000	1.41667e+07	N/D	2.83333e+06
	pDM023 topoisomerase	N/D	N/D	N/D	N/D	N/D	N/D	N/D	7	100	3888.89	N/D	777.778
	pDM023 linearisation and ligation	N/D	N/D	N/D	N/D	N/D	N/D	N/D	12	100	6666.67	N/D	1333.33
	pDM023 maxiprep	N/D	N/D	N/D	N/D	N/D	N/D	N/D	43	100	23888.9	N/D	4777.78
	Negative control H2O	N/D	N/D	N/D	N/D	N/D	N/D	N/D	0	N/A	N/A	N/A	N/A
	Start culture M. entomophilum W17	67	N/A	10000000	N/A	335000000000	N/A	N/A	N/A	N/A	N/A	N/A	N/A
Test gyrase, ligase-gyrase, topoisomerase	pDM023 ligase gyrase	30	19	1000000	10000000	15000000000	95000000000	55000000000	28	100	15555.6	2.82828e-07	3111.11
	pDM023 gyrase	131	46	1000000	10000000	65500000000	230000000000	147750000000	35	100	19444.4	1.31604e-07	3888.89
	pDM023 topoisomerase	129	72	1000000	10000000	64500000000	360000000000	212250000000	47	100	26111.1	1.23021e-07	5222.22
	pDM023 linearisation and ligation	25	23	1000000	10000000	12500000000	115000000000	63750000000	31	100	17222.2	2.70153e-07	3444.44
	pDM023 maxiprep	53	36	1000000	10000000	26500000000	180000000000	103250000000	51	100	28333.3	2.74415e-07	5666.67
	Negative control H2O	33	28	1000000	10000000	1.51515e+07	1.78571e+08	9.68615e+07	0	N/A	N/A	N/A	N/A
	Start culture M. entomophilum W17	102	N/A	10000000	N/A	510000000000	N/A	N/A	N/A	N/A	N/A	N/A	N/A
