## Supplemental Table 2 for "Optimization of DNA Transformation in *Mesoplasma florum* and Identification of a Candidate Recipient Strain for Genome Transplantation"

### Sheet: Content
Strains and plasmids used in this study.
Sheet 1 - Strains and plasmids

### Sheet: Strains and plasmids
Strain	GenBank accesion no.	Relevant features	Source
Mesoplasma entomophilum W17	CP022507		ATCC 43706
Mesoplasma coleopterae BARC 781	CP022511		Baby et al., 2018
Mesoplasma coleopterae BARC 786	CP022510		Baby et al., 2018
Mesoplasma florum BARC 787	CP022514		Baby et al., 2018
Mesoplasma florum CnuA-2	CP022513		Baby et al., 2018
Mesoplasma florum L1	AE017263.1		ATCC 33453
Mesoplasma florum MFSC001	N/A	L1 derivative carrying a single Tn4001 insertion at peg.263, delivering Bxb1 attB1 and tetM; landing-pad strain for site-specific integration	http://hdl.handle.net/11143/18867
Mesoplasma florum MouA-2	CP022508		Baby et al., 2018
Mesoplasma florum W20	CP022506		Baby et al., 2018
Mesoplasma florum W23	CP022505		Baby et al., 2018
Mesoplasma florum W37	CP006778.1		Baby et al., 2018
Escherichia coli DH5α	N/A	fhuA2::IS2 Δ(mmuP-mhpD)169 ΔphoA8 glnX44 ϕ80d[ΔlacZ58(M15)] rfbD1 gyrA96 luxS11 recA1 endA1 rphWT thiE1 hsdR17	NEB C2987
Escherichia coli DH5α pir⁺	NZ_CP025520.1	endA1 hsdR17 glnV44 (= supE44) thi-1 recA1 gyrA96 relA1 φ80dlacΔ(lacZ)M15 Δ(lacZYA-argF)U169 zdg-232::Tn10 uidA::pir+	NZ_CP025520.1
Escherichia coli EC100D pir⁺	N/A	F - mcrA Δ(mrr-hsdRMS-mcrBC) φ80dlacZΔM15 ΔlacX74 recA1 endA1 araD139 Δ(ara, leu)7697 galU galK λ- rpsL (Str R) nupG pir +(DHFR)	Lucigen ECP09500
Escherichia coli ER2925	N/A	ara-14 leuB6 fhuA31 lacY1 tsx78 glnV44 galK2 galT22 mcrA dcm-6 hisG4 rfbD1 R(zgb210::Tn10) TetS endA1 rspL136 (StrR) dam13::Tn9 (CamR) xylA-5 mtl-1 thi-1 mcrB1 hsdR2	NEB C2925H
Plasmid	Size (bp)	Relevant features	Antibiotic resistance	Source
pDM017	4878	ColE1, RP4 oriT, Tn4001 transposase, native transposase promoter driving tetM	Tetracycline	This study
pDM018	4814	ColE1, RP4 oriT, Tn4001 transposase, PN25 promoter driving tetM	Tetracycline	This study
pDM019	4879	ColE1, RP4 oriT, Tn4001 transposase, pmfl174 promoter driving tetM	Tetracycline	This study
pDM020	4901	ColE1, RP4 oriT, Tn4001 transposase, pmfl578 promoter driving tetM	Tetracycline	This study
pDM021	3430	ColE1, RP4 oriT, Tn4001 transposase, native transposase promoter driving aadA1	Spectinomycin, streptomycin	This study
pDM022	3431	ColE1, RP4 oriT, Tn4001 transposase, pmfl174 promoter driving aadA1	Spectinomycin, streptomycin	This study
pDM023	3453	ColE1, RP4 oriT, Tn4001 transposase, pmfl578 promoter driving aadA1, TruSeq adapter	Spectinomycin, streptomycin	This study
pJG001	3764	ColE1, E. coli oriC, Bxb1 integrase, Bxb1 attP1 and attP2, pmfl578 and PN25 promoters, aadA1	Spectinomycin, streptomycin	This study
pMflT-o4	5352	ColE1, RP4 oriT, M. florum oriC (regions 1 and 2, seven DnaA boxes), tetM	Tetracycline	Matteau et al., 2017
pMflST-o4	6211	ColE1, RP4 oriT, M. florum oriC, PN25 promoter, tetM, aadA1	Tetracycline, spectinomycin, streptomycin	Matteau et al., 2017
pMenT-o4	5330	ColE1, RP4 oriT, M. entomophilum oriC and dnaA, tetM	Tetracycline	This study
pMcapT	5268	ColE1, RP4 oriT, M. capricolum subsp. capricolum oriC and dnaA, tetM	Tetracycline	Matteau et al., 2017
pMmcT	5261	ColE1, RP4 oriT, M. mycoides subsp. capri oriC and dnaA, tetM	Tetracycline	Matteau et al., 2017
pMmmT	5262	ColE1, RP4 oriT, M. mycoides subsp. mycoides oriC and dnaA, tetM	Tetracycline	Matteau et al., 2017
pSciT-o2	3750	ColE1, RP4 oriT, S. citri oriC region 2 and truncated dnaA, tetM	Tetracycline	This study
pSciT-o4	5227	ColE1, RP4 oriT, S. citri oriC (regions 1 and 2) and dnaA, tetM	Tetracycline	Matteau et al., 2017
